# The mood stabilizer lithium slows down synaptic vesicle cycling at glutamatergic synapses

**DOI:** 10.1101/780866

**Authors:** Willcyn Tang, Bradley Cory, Kah Leong Lim, Marc Fivaz

**Affiliations:** National Neuroscience Institute, 11 Jalan Tan Tock Seng, Singapore 308433; Stem Cell & Gene Editing Laboratory, University of Greenwich, Faculty of Science and Engineering, Kent ME4 4TB, UK

**Keywords:** bipolar disorder, synaptic vesicle cycle, glutamatergic synapse, neurotransmission

## Abstract

Lithium is a mood stabilizer broadly used to prevent and treat symptoms of mania and depression in people with bipolar disorder (BD). Little is known, however, about its mode of action. Here, we analyzed the impact of lithium on synaptic vesicle (SV) cycling at presynaptic terminals releasing glutamate, a neurotransmitter previously implicated in BD and other neuropsychiatric conditions. We used the pHluorin-based synaptic tracer vGpH and a fully automated image processing pipeline to quantify the effect of lithium on both SV exocytosis and endocytosis in hippocampal neurons. We found that lithium selectively reduces SV exocytic rates during electrical stimulation, and markedly slows down SV recycling post-stimulation. Analysis of single bouton responses revealed the existence of functionally distinct excitatory synapses with varying sensitivity to lithium ― some terminals show responses similar to untreated cells, while others are markedly impaired in their ability to recycle SVs. While the cause of this heterogeneity is unclear, these data indicate that lithium interacts with the SV machinery and influences glutamate release in a large fraction of excitatory synapses. Together, our findings show that lithium down modulates SV cycling, an effect consistent with clinical reports indicating hyperactivation of glutamate neurotransmission in BD.
