## Supplemental Table 1 for "The mood stabilizer lithium slows down synaptic vesicle cycling at glutamatergic synapses"

Exp	FOV	treatment	inc time	exo rates	endo rates	endoTau
e1	f2	Li	24h	0.0222	0.0048	25.8011
e1	f3	mock	24h	0.0216	0.0031	16.4906
e1	f4	Li	24h	0.018	0.0043	35.2221
e1	f5	mock	48-72h	0.0234	0.0049	18.5627
e1	f6	Li	48-72h	0.0149	0.006	20.9221
e1	f7	mock	48-72h	0.0255	0.0059	16.5508
e1	f8	Li	48-72h	0.0149	0.0063	19.0025
e1	f9	mock	48-72h	0.0215	0.0066	14.4848
e1	f10	Li	48-72h	0.0208	0.0066	13.7504
e1	f11	mock	48-72h	0.0137	0.0055	27.8586
e2	f1	Li	24h	0.0183	0.0039	29.7197
e2	f2	mock	24h	0.0191	0.0032	19.4816
e2	f3	Li	24h	0.0151	0.003	29.8535
e2	f4	mock	24h	0.0202	0.0026	17.4286
e2	f5	Li	48-72h	0.0198	0.0029	23.1429
e2	f6	mock	48-72h	0.0234	0.0047	19.0507
e2	f7	Li	48-72h	0.016	0.006	27.3743
e2	f8	mock	48-72h	0.0175	0.0044	19.9766
e2	f9	Li	48-72h	0.0151	0.0046	34.678
e2	f10	mock	48-72h	0.0195	0.005	15.6376
e2	f11	Li	48-72h	0.0087	0.0023	17.5182
e2	f12	mock	48-72h	0.0201	0.0041	23.3073
e3	f1	mock	24h	0.0169	0.0064	11.736
e3	f2	Li	24h	0.0186	0.0015	32.0537
e3	f3	mock	24h	0.0247	0.0117	11.0076
e3	f4	Li	24h	0.0146	0.0067	11.1826
e3	f5	Li	24h	0.0101	0.009	11.9472
e4	f1	mock	24h	0.0278	0.0041	14.8181
e4	f3	Li	24h	0.0129	0.0037	18.0591
e4	f7	Li	24h	0.0127	0.0032	17.0854
e4	f9	Li	48-72h	0.0129	0.0039	30.5097
e5	f1	mock	48-72h	0.0213	0.0039	20.1092
e5	f3	Li	48-72h	0.0145	0.0033	20.2586
e5	f5	Li	48-72h	0.0169	-0.0002	66.1867
e5	f7	Li	48-72h	0.009	0.0038	30.5303
e5	f9	mock	48-72h	0.0167	0.0033	16.9088
e6	f1	Li	48-72h	0.0095	0.0035	22.3216
e6	f3	mock	48-72h	0.0212	0.0027	15.202
e6	f7	Li	48-72h	0.0103	0.0042	32.118
e6	f9	mock	48-72h	0.0226	0.0029	20.1863
e6	f11	mock	48-72h	0.0192	0.0008	15.6938
